# YAP/TEAD drives treatment-induced adaptive immunosuppression in EGFR-mutant lung cancer

**DOI:** 10.64898/2026.01.22.701073

**Authors:** Meija Honkanen, Jonas Baumgarten, Nikol Dibus, Jenna H. Rannikko, Milos Gojkovic, Paloma Cejas, Yingtian Xie, Zsuzsanna Ortutay, Johannes Merilahti, Mari Tienhaara, Iman Farahani, Steffen Boettcher, Pasi A. Jänne, Otto Kauko, Raphael A. Nemenoff, Lynn E. Heasley, Heidi M. Haikala, Maija Hollmén, Kari J. Kurppa

## Abstract

Residual disease remains a major obstacle for achieving durable responses in patients treated with oncogene-targeted therapy. Drug-tolerant persister (DTP) cells emerging under treatment and persisting in residual tumors are considered to be the root of acquired resistance, yet their contribution to immune evasion in on-treatment tumors is poorly defined. Here, we show in the context of EGFR-mutant lung cancer that DTP cells actively contribute to the formation of an immunosuppressive tumor microenvironment during EGFR tyrosine kinase inhibitor (TKI) therapy. In syngeneic mouse models and in patients, EGFR TKI therapy leads to an accumulation of immunosuppressive macrophages, which is strictly treatment-dependent and fully reversible upon treatment cessation or progressive disease, respectively. Quiescent DTP cells directly drive the recruitment and immunosuppressive reprogramming of monocytes and macrophages through a YAP-driven secretome, and the DTP-reprogrammed monocytes suppress T cell proliferation and effector functions *in vitro*. Co-targeting YAP with a TEAD inhibitor ORM-47286 rewires the DTP secretome and inhibits macrophage reprogramming *in vitro*, and prevents immunosuppressive macrophage accumulation and improves the efficacy of EGFR TKI therapy in immunocompetent mouse models. Our findings highlight the previously unappreciated role of DTP cells in modulating the tumor microenvironment in on-treatment tumors, and position the treatment-induced YAP/TEAD activity in DTP cells as an important driver of adaptive immunosuppression during EGFR-targeted therapy.
