## Supplementary Table 1 for "YAP/TEAD drives treatment-induced adaptive immunosuppression in EGFR-mutant lung cancer"

### Sheet: Summary
NOTE! Single-cell RNA-sequencing data were originally published by Maynard et al. (Cell, 2020; https://doi.org/10.1016/j.cell.2020.07.017) and re-analyzed in this study. The original dataset is distributed under the Creative Commons Attribution 4.0 International License (CC BY 4.0; https://creativecommons.org/licenses/by/4.0/)

### Sheet: All samples from Maynard 2020
Sample Name	Patient ID	Age at biopsy (years)	Gender	Race	Smoking Hx	Histolgy	Oncogenic Driver Mutation	Stage at Dx	Pathology Review	Biopsy Type	Biopsy Site	Primary/Metastatic	Treatement Timepoint	Treatment start to tissue acquisition (days)	Treatment Hx	Line of Therapy	Treatment
LT_S05	TH103	45	Female	White or Caucasian	Never	Adenocarcinoma	ALK fusion	IV	positive	Thoracentesis	Pleura	Metastatic	PD	62	Prior TKI/ immunotherapy	5th	lorlatinib
LT_S07	TH103	45	Female	White or Caucasian	Never	Adenocarcinoma	ALK fusion	IV	positive	Thoracentesis	Pleura	Metastatic	PD	83	Prior TKI/ immunotherapy	6th	trametinib
LT_S08	TH103	45	Female	White or Caucasian	Never	Adenocarcinoma	ALK fusion	IV	no eval	Thoracentesis	Pleura	Metastatic	PD	4	Prior TKI/ immunotherapy	6th	trametinib
LT_S03	TH156	43	Male	White or Caucasian	Former	Adenocarcinoma	ALK fusion	IV	no eval	Thoracentesis	Pleura	Metastatic	PD	23	prior TKI	3rd	alectinib
LT_S02	TH157	28	Male	Asian	Never	Adenocarcinoma	ALK fusion	IV	positive	Core	LN	Metastatic	RD	58	on firstline TKI	1st	alectinib
LT_S63	TH171	41	Female	Asian	Never	Squamous	ALK fusion	IV	positive	Resection	LN	Metastatic	PD	303	prior chemo/ IO/ TKI	5th	alectinib
LT_S41	TH210	56	Male	Black or African American	Never	Adenocarcinoma	ALK fusion	IV	positive	Core	Adrenal	Metastatic	RD	18	prior chemo	2nd	alectinib
LT_S47	TH220	71	Female	White or Caucasian	Never	Adenocarcinoma	ALK fusion	IV	positive	Core	Liver	Metastatic	PD	169	Prior TKI/ immunotherapy	6th	ceritinib/trametinib
LT_S51	TH227	76	Male	White or Caucasian	Never	Adenocarcinoma	ALK fusion	IV	positive	Bronchoscopy	LN	Metastatic	TN	NA	tx naive	1st	alectinib
LT_S56	TH231	37	Male	White or Caucasian	Never	Adenocarcinoma	ALK fusion	IV	positive	Bronchoscopy	Lung	Primary	TN	NA	tx naive	1st	alectinib
LT_S67	TH231	37	Male	White or Caucasian	Never	Adenocarcinoma	ALK fusion	IV	positive	Bronchoscopy	Lung	Primary	TN	NA	tx naive	1st	alectinib
LT_S75	TH266	39	Female	Unk/declined	Never	Adenocarcinoma	ALK fusion	IV	positive	Core	Liver	Metastatic	TN	NA	Prior chemo	2nd	alectinib
LT_S81	TH266	39	Female	White or Caucasian	Never	Adenocarcinoma	ALK fusion	IV	positive	Core	Liver	Metastatic	RD	14	prior chemo	2nd	alectinib
LT_S58	TH179	62	Male	White or Caucasian	Never	Adenocarcinoma	BRAF V600E	IV	positive	Core	Lung	Primary	PD	331	on firsline TKI	1st	dabrafenib/trametinib
LT_S79	TH179	62	Male	White or Caucasian	Never	Adenocarcinoma	BRAF V600E	IV	positive	Resection	Lung	Primary	PD	463	on firsline TKI	1st	dabrafenib/trametinib
LT_S80	TH179	62	Male	White or Caucasian	Never	Adenocarcinoma	BRAF V600E	IV	positive	Resection	LN	Metastatic	PD	463	on firsline TKI	1st	dabrafenib/trametinib
LT_S78	TH179_TAT	62	Male	White or Caucasian	Never	Adenocarcinoma	BRAF V600E	IV	normal	Resection	Lung	NA	PD	463	on firsline TKI	1st	dabrafenib/trametinib
LT_S66	TH238	68	Female	White or Caucasian	Former	Adenocarcinoma	BRAF V600E	I	positive	Resection	Lung	Primary	TN	NA	tx naive	NA	None
LT_S65	TH238_TAT	68	Female	White or Caucasian	Former	Adenocarcinoma	BRAF V600E	I	normal	Resection	Lung	NA	TN	NA	tx naive	NA	None
LT_S34	TH205	53	Male	Asian	Never	Adenocarcinoma	EGFR	IV	positive	Resection	Pleura	Metastatic	TN	NA	tx naive	1st	osimertinib
AZ_05	AZ008	59	Female	White or Caucasian	Never	Adenocarcinoma	EGFR del19	IIIA	positive	Resection	Lung	Primary	RD	65	on firstline TKI	1st	osimertinib
AZ_04	AZ008_TAT	59	Female	White or Caucasian	Never	Adenocarcinoma	EGFR del19	IIIA	normal	Resection	Lung	Primary	RD	65	on firstline TKI	1st	osimertinib
LT_S53	TH067	68	Female	White or Caucasian	Never	Adenocarcinoma	EGFR del19	IV	positive	Core	Liver	Metastatic	PD	275	Prior chemo/ TKI/IO	5th	erlotinib/gemcitabine
LT_S14	TH153	63	Female	Asian	Never	Adenocarcinoma	EGFR del19	IV	positive	Core	Liver	Metastatic	PD	292	prior TKI	2nd	osimertinib
LT_S48	TH155	60	Female	Native Hawaiian or Other Pacific Island	Never	Adenocarcinoma	EGFR del19	IV	positive	Resection	Brain	Metastatic	PD	510	on firstline TKI	1st	erlotinib
LT_S01	TH158	56	Female	Native Hawaiian or Other Pacific Island	Never	Adenocarcinoma	EGFR del19	IV	positive	Core	Lung	Primary	RD	114	on firstline TKI	1st	erlotinib
LT_S42	TH158	58	Female	Native Hawaiian or Other Pacific Island	Never	Adenocarcinoma	EGFR del19	IV	positive	Core	Lung	Primary	RD	211	prior TKI	2nd	osimertinib
LT_S11	TH169	63	Female	Unk/declined	Never	Adenocarcinoma	EGFR del19	IV	positive	Core	Lung	Primary	RD	15	on firstline TKI	1st	erlotinib
LT_S13	TH169	64	Female	Unk/declined	Never	Adenocarcinoma	EGFR del19	IV	positive	Core	Lung	Primary	RD	81	on firstline TKI	1st	erlotinib
LT_S43	TH217	57	Male	Asian	Never	Adenocarcinoma	EGFR del19	IA	positive	Core	LN	Metastatic	TN	NA	tx naive	1st	osimertinib
LT_S49	TH223	54	Female	White or Caucasian	Never	Adenocarcinoma	EGFR del19	IIIA	positive	Bronchoscopy	LN	Metastatic	TN	NA	tx naive	NA	followed elsewhere
LT_S52	TH226	63	Male	White or Caucasian	Former	Adenocarcinoma	EGFR del19	IV	positive	Core	Lung	Primary	TN	NA	tx naive	1st	osimertinib
LT_S57	TH226	63	Male	White or Caucasian	Former	Adenocarcinoma	EGFR del19	IV	unknown	Core	Lung	Primary	RD	16	on treatment	1st	osimertinib
LT_S82	TH226	63	Male	White or Caucasian	Former	Adenocarcinoma	EGFR del19	IV	positive	Core	Lung	Primary	PD	268	on firstline TKI	1st	osimertinib
LT_S71	TH236	58	Female	White or Caucasian	Never	Adenocarcinoma	EGFR del19	IV	positive	Resection	Lung	Primary	RD	89	on treatment	1st	osimertinib
LT_S69	TH248	53	Female	Asian	Never	Adenocarcinoma	EGFR del19	IIIB	positive	Bronchoscopy	LN	Metastatic	TN	NA	tx naive	1st	osimertinib
LT_S74	TH248	53	Female	Asian	Never	Adenocarcinoma	EGFR del19	IIIB	positive	Core	Lung	Primary	TN	NA	tx naive	1st	osimertinib
AZ_01	AZ003	39	Female	White or Caucasian	Former	Adenocarcinoma	EGFR L858R	IIIA	positive	Core	Lung	Primary	TN	NA	on firstline TKI	1st	osimertinib
AZ_03	AZ003	39	Female	White or Caucasian	Former	Adenocarcinoma	EGFR L858R	IIIA	positive	Resection	Lung	Primary	RD	63	on firstline TKI	1st	osimertinib
AZ_02	AZ005	58	Female	Asian	Never	Adenocarcinoma	EGFR L858R	IA	positive	Resection	Lung	Primary	RD	41	on firstline TKI	1st	osimertinib
LT_S21	TH185	55	Male	Asian	Never	Adenocarcinoma	EGFR L858R	IV	no eval	Thoracentesis	Pleura	Metastatic	PD	2	on firsline TKI	1st	erlotinib
LT_S23	TH185	55	Male	Asian	Never	Adenocarcinoma	EGFR L858R	IV	no eval	Thoracentesis	Pleura	Metastatic	PD	15	on firsline TKI	1st	erlotinib
LT_S28	TH185	55	Male	Asian	Never	Adenocarcinoma	EGFR L858R	IV	no eval	Thoracentesis	Pleura	Metastatic	PD	68	on firsline TKI	1st	erlotinib
LT_S45	TH218	59	Female	Asian	Never	Adenocarcinoma	EGFR L858R	I	positive	Core	Adrenal	Metastatic	TN	NA	tx naive	1st	osimertinib
LT_S55	TH218	59	Female	Asian	Never	Adenocarcinoma	EGFR L858R	I	positive	Core	Adrenal	Metastatic	RD	23	on firsline TKI	1st	osimertinib
LT_S50	TH225	77	Female	White or Caucasian	Former	Adenocarcinoma	KRAS G12C	IV	positive	Bronchoscopy	LN	Metastatic	TN	NA	tx naive	NA	radiation
LT_S16	TH146	42	Female	Unk/declined	Never	Adenocarcinoma	ROS1 fusion	IV	positive	Core	LN	Metastatic	PD	331	prior chemo	2nd	crizotinib
LT_S54	TH222	58	Female	Asian	Never	Adenocarcinoma	ROS1 fusion	IV	positive	Core	LN	Metastatic	PD	838	on treatment	1st	crizotinib
LT_S72	TH222	59	Female	Asian	Never	Adenocarcinoma	ROS1 fusion	IV	no eval	Core	LN	Metastatic	PD	935	on treatment	1st	crizotinib
Samples with EGFR-driver gene highlighted (n = 26)

### Sheet: Samples in scRNAseq analysis
Sample Name	Patient ID	Age at biopsy (years)	Gender	Race	Smoking Hx	Histolgy	Oncogenic Driver Mutation	Stage at Dx	Pathology Review	Biopsy Type	Biopsy Site	Primary/Metastatic	Treatement Timepoint	Treatment start to tissue acquisition (days)	Treatment Hx	Line of Therapy	Treatment
LT_S34	TH205	53	Male	Asian	Never	Adenocarcinoma	EGFR	IV	positive	Resection	Pleura	Metastatic	TN	NA	tx naive	1st	osimertinib
AZ_05	AZ008	59	Female	White or Caucasian	Never	Adenocarcinoma	EGFR del19	IIIA	positive	Resection	Lung	Primary	RD	65	on firstline TKI	1st	osimertinib
AZ_04	AZ008_TAT	59	Female	White or Caucasian	Never	Adenocarcinoma	EGFR del19	IIIA	normal	Resection	Lung	Primary	RD	65	on firstline TKI	1st	osimertinib
LT_S53	TH067	68	Female	White or Caucasian	Never	Adenocarcinoma	EGFR del19	IV	positive	Core	Liver	Metastatic	PD	275	Prior chemo/ TKI/IO	5th	erlotinib/gemcitabine
LT_S14	TH153	63	Female	Asian	Never	Adenocarcinoma	EGFR del19	IV	positive	Core	Liver	Metastatic	PD	292	prior TKI	2nd	osimertinib
LT_S48	TH155	60	Female	Native Hawaiian or Other Pacific Island	Never	Adenocarcinoma	EGFR del19	IV	positive	Resection	Brain	Metastatic	PD	510	on firstline TKI	1st	erlotinib
LT_S01	TH158	56	Female	Native Hawaiian or Other Pacific Island	Never	Adenocarcinoma	EGFR del19	IV	positive	Core	Lung	Primary	RD	114	on firstline TKI	1st	erlotinib
LT_S42	TH158	58	Female	Native Hawaiian or Other Pacific Island	Never	Adenocarcinoma	EGFR del19	IV	positive	Core	Lung	Primary	RD	211	prior TKI	2nd	osimertinib
LT_S11	TH169	63	Female	Unk/declined	Never	Adenocarcinoma	EGFR del19	IV	positive	Core	Lung	Primary	RD	15	on firstline TKI	1st	erlotinib
LT_S13	TH169	64	Female	Unk/declined	Never	Adenocarcinoma	EGFR del19	IV	positive	Core	Lung	Primary	RD	81	on firstline TKI	1st	erlotinib
LT_S43	TH217	57	Male	Asian	Never	Adenocarcinoma	EGFR del19	IA	positive	Core	LN	Metastatic	TN	NA	tx naive	1st	osimertinib
LT_S49	TH223	54	Female	White or Caucasian	Never	Adenocarcinoma	EGFR del19	IIIA	positive	Bronchoscopy	LN	Metastatic	TN	NA	tx naive	NA	followed elsewhere
LT_S52	TH226	63	Male	White or Caucasian	Former	Adenocarcinoma	EGFR del19	IV	positive	Core	Lung	Primary	TN	NA	tx naive	1st	osimertinib
LT_S57	TH226	63	Male	White or Caucasian	Former	Adenocarcinoma	EGFR del19	IV	unknown	Core	Lung	Primary	RD	16	on treatment	1st	osimertinib
LT_S82	TH226	63	Male	White or Caucasian	Former	Adenocarcinoma	EGFR del19	IV	positive	Core	Lung	Primary	PD	268	on firstline TKI	1st	osimertinib
LT_S71	TH236	58	Female	White or Caucasian	Never	Adenocarcinoma	EGFR del19	IV	positive	Resection	Lung	Primary	RD	89	on treatment	1st	osimertinib
LT_S69	TH248	53	Female	Asian	Never	Adenocarcinoma	EGFR del19	IIIB	positive	Bronchoscopy	LN	Metastatic	TN	NA	tx naive	1st	osimertinib
LT_S74	TH248	53	Female	Asian	Never	Adenocarcinoma	EGFR del19	IIIB	positive	Core	Lung	Primary	TN	NA	tx naive	1st	osimertinib
AZ_01	AZ003	39	Female	White or Caucasian	Former	Adenocarcinoma	EGFR L858R	IIIA	positive	Core	Lung	Primary	TN	NA	on firstline TKI	1st	osimertinib
AZ_03	AZ003	39	Female	White or Caucasian	Former	Adenocarcinoma	EGFR L858R	IIIA	positive	Resection	Lung	Primary	RD	63	on firstline TKI	1st	osimertinib
AZ_02	AZ005	58	Female	Asian	Never	Adenocarcinoma	EGFR L858R	IA	positive	Resection	Lung	Primary	RD	41	on firstline TKI	1st	osimertinib
LT_S21	TH185	55	Male	Asian	Never	Adenocarcinoma	EGFR L858R	IV	no eval	Thoracentesis	Pleura	Metastatic	PD	2	on firsline TKI	1st	erlotinib
LT_S23	TH185	55	Male	Asian	Never	Adenocarcinoma	EGFR L858R	IV	no eval	Thoracentesis	Pleura	Metastatic	PD	15	on firsline TKI	1st	erlotinib
LT_S28	TH185	55	Male	Asian	Never	Adenocarcinoma	EGFR L858R	IV	no eval	Thoracentesis	Pleura	Metastatic	PD	68	on firsline TKI	1st	erlotinib
LT_S45	TH218	59	Female	Asian	Never	Adenocarcinoma	EGFR L858R	I	positive	Core	Adrenal	Metastatic	TN	NA	tx naive	1st	osimertinib
LT_S55	TH218	59	Female	Asian	Never	Adenocarcinoma	EGFR L858R	I	positive	Core	Adrenal	Metastatic	RD	23	on firsline TKI	1st	osimertinib
Unique lung tumor samples with sufficient (> 15) MoMacs highlighted (n = 9)
