## Supplementary Table 2 for "YAP/TEAD drives treatment-induced adaptive immunosuppression in EGFR-mutant lung cancer"

### Sheet: Shared upregulated 827&4006
HCC827, all upregukated (p<0.05)				HCC4006, all upregukated (p<0.05)				Shared list, p<0.05	827 log2 fc	4006 log2 fc		Shared list, p<0.01	827 log2 fc	4006 log2 fc
symbol	log2 fc	p value		symbol	log2 fc	p value
ABHD15	#N/A	#N/A		ABI3BP	3.94266	9.39507e-40		ABI3BP	#N/A	3.94266		IGFBP5	#N/A	10.7347
ABI3BP	#N/A	#N/A		ACE	0.771821	0.0138243		ADAM12	#N/A	1.59626		ADAMTS14	#N/A	1.46604
ACRBP	#N/A	#N/A		ACE2	1.63807	0.00870911		ADAMTS10	#N/A	4.03362		PSG8	#N/A	3.05278
ADAM12	#N/A	#N/A		ADAM12	1.59626	4.74639e-272		ADAMTS12	#N/A	2.27865		THBS2	#N/A	10.0063
ADAM28	#N/A	#N/A		ADAMTS1	2.81882	0		ADAMTS13	#N/A	1.24505		PSG5	#N/A	4.4806
ADAM9	#N/A	#N/A		ADAMTS10	4.03362	0		ADAMTS14	#N/A	1.46604		COL4A4	#N/A	4.56238
ADAMTS10	#N/A	#N/A		ADAMTS12	2.27865	0.0012104		ADAMTS16	#N/A	5.90082		COL4A3	#N/A	4.38441
ADAMTS12	#N/A	#N/A		ADAMTS13	1.24505	4.94623e-06		ADAMTS2	#N/A	5.39925		SERPINE1	#N/A	2.64949
ADAMTS13	#N/A	#N/A		ADAMTS14	1.46604	1.95999e-29		ADAMTS7	#N/A	1.9954		WNT6	#N/A	5.04398
ADAMTS14	#N/A	#N/A		ADAMTS16	5.90082	1.07496e-186		ADAMTS9	#N/A	0.605313		CCL2	#N/A	1.55813
ADAMTS16	#N/A	#N/A		ADAMTS2	5.39925	7.5374e-06		ADAMTSL4	#N/A	3.85561		COL5A1	#N/A	1.83623
ADAMTS2	#N/A	#N/A		ADAMTS3	0.332389	0.0446042		ADM	#N/A	2.44467		HABP2	#N/A	1.97109
ADAMTS7	#N/A	#N/A		ADAMTS5	6.26442	0		ADM2	#N/A	1.96224		BMP6	#N/A	2.71251
ADAMTS8	#N/A	#N/A		ADAMTS7	1.9954	1.91551e-54		AGRN	#N/A	0.789936		TMPRSS2	#N/A	1.10744
ADAMTS9	#N/A	#N/A		ADAMTS9	0.605313	0.0047025		ALCAM	#N/A	0.345657		WNT5B	#N/A	2.01751
ADAMTSL4	#N/A	#N/A		ADAMTSL1	1.53182	2.67096e-15		AMTN	#N/A	4.76062		ADAMTS7	#N/A	1.9954
ADAMTSL5	#N/A	#N/A		ADAMTSL3	2.69991	5.13468e-15		ANOS1	#N/A	1.87183		NPPB	#N/A	7.74719
ADGRF1	#N/A	#N/A		ADAMTSL4	3.85561	7.38188e-57		APOE	#N/A	1.97421		IGFBP7	#N/A	3.43329
ADM	#N/A	#N/A		ADM	2.44467	0		APOL1	#N/A	2.12366		PSG9	#N/A	1.53592
ADM2	#N/A	#N/A		ADM2	1.96224	5.86995e-16		APP	#N/A	0.522106		DRAXIN	#N/A	1.84714
AGER	#N/A	#N/A		AEBP1	0.651745	0.0019865		ATRN	#N/A	0.34994		ABI3BP	#N/A	3.94266
AGRN	#N/A	#N/A		AFP	1.35882	0.0276558		B2M	#N/A	0.704622		CEMIP	#N/A	4.32007
ALCAM	#N/A	#N/A		AGRN	0.789936	1.06949e-156		BDNF	#N/A	1.25743		TNFSF10	#N/A	1.74964
AMH	#N/A	#N/A		AGT	4.51354	3.46682e-178		BGN	#N/A	3.65168		EDN2	#N/A	4.82746
AMTN	#N/A	#N/A		ALCAM	0.345657	3.23522e-19		BMP1	#N/A	1.05513		FBN1	#N/A	1.88855
AMY2B	#N/A	#N/A		AMTN	4.76062	2.26149e-28		BMP2	#N/A	0.633961		OLFML2A	#N/A	1.70729
ANG	#N/A	#N/A		ANKDD1A	0.940565	0.00199792		BMP6	#N/A	2.71251		MMP7	#N/A	3.36175
ANOS1	#N/A	#N/A		ANOS1	1.87183	9.46934e-158		BMP8B	#N/A	0.509819		NXPH3	#N/A	1.81283
APOE	#N/A	#N/A		APOD	1.30581	6.7063e-13		BTD	#N/A	1.08166		COL4A1	#N/A	2.99483
APOL1	#N/A	#N/A		APOE	1.97421	5.88823e-20		C1QTNF3	#N/A	1.08351		OLFM2	#N/A	4.37071
APP	#N/A	#N/A		APOL1	2.12366	6.47896e-167		C1QTNF6	#N/A	1.55293		IL32	#N/A	4.48626
ARSK	#N/A	#N/A		APP	0.522106	6.67009e-64		C1RL	#N/A	1.43499		ANOS1	#N/A	1.87183
ATRN	#N/A	#N/A		ATRN	0.34994	2.10463e-12		C1S	#N/A	7.24483		NDNF	#N/A	5.3714
B2M	#N/A	#N/A		B2M	0.704622	4.44903e-65		C3	#N/A	6.81426		SECTM1	#N/A	1.58949
BDNF	#N/A	#N/A		BDNF	1.25743	1.76721e-29		C4A	#N/A	2.69074		LGALS9	#N/A	3.09219
BGN	#N/A	#N/A		BGN	3.65168	1.6626e-05		CA11	#N/A	1.74663		THSD7A	#N/A	0.528775
BMP1	#N/A	#N/A		BMP1	1.05513	4.48778e-107		CBLN3	#N/A	1.40337		GAS6	#N/A	1.31069
BMP2	#N/A	#N/A		BMP2	0.633961	2.9345e-11		CCDC126	#N/A	0.93438		WNT4	#N/A	1.5049
BMP4	#N/A	#N/A		BMP6	2.71251	1.07231e-08		CCDC80	#N/A	5.4913		IGFBPL1	#N/A	1.17729
BMP6	#N/A	#N/A		BMP8B	0.509819	0.00945484		CCL2	#N/A	1.55813		CBLN3	#N/A	1.40337
BMP8A	#N/A	#N/A		BMPER	2.49337	3.13015e-62		CCL28	#N/A	0.50938		MMP11	#N/A	3.36127
BMP8B	#N/A	#N/A		BTC	1.25873	1.51231e-05		CEMIP	#N/A	4.32007		CPQ	#N/A	1.21038
BTD	#N/A	#N/A		BTD	1.08166	3.88557e-20		CFB	#N/A	3.3112		CCDC80	#N/A	5.4913
C14orf93	#N/A	#N/A		C16orf89	2.23344	6.37794e-09		CFH	#N/A	1.89254		C1S	#N/A	7.24483
C1orf54	#N/A	#N/A		C1QL1	0.60879	0.0135067		CFHR3	#N/A	1.26296		TNFRSF11B	#N/A	0.773297
C1QTNF3	#N/A	#N/A		C1QTNF1	0.833989	5.10762e-06		CFI	#N/A	2.5301		IGFBP3	#N/A	1.80136
C1QTNF6	#N/A	#N/A		C1QTNF3	1.08351	0.000960244		CHADL	#N/A	1.72617		HBEGF	#N/A	1.93476
C1RL	#N/A	#N/A		C1QTNF6	1.55293	7.25389e-15		CHI3L2	#N/A	3.57904		PLA2R1	#N/A	0.790813
C1S	#N/A	#N/A		C1RL	1.43499	8.63819e-58		CILP2	#N/A	1.11136		OLFML3	#N/A	2.8163
C3	#N/A	#N/A		C1S	7.24483	2.77967e-78		CLCF1	#N/A	0.613236		LTBP2	#N/A	1.23908
C4A	#N/A	#N/A		C3	6.81426	1.18785e-36		CLU	#N/A	1.72267		COL4A2	#N/A	2.35065
C5	#N/A	#N/A		C4A	2.69074	1.66492e-20		COL11A2	#N/A	1.30704		INHBA	#N/A	2.51349
CA11	#N/A	#N/A		C4B	2.94997	3.13233e-27		COL12A1	#N/A	1.92311		ADAMTS12	#N/A	2.27865
CBLN3	#N/A	#N/A		C5orf46	4.02146	1.30682e-08		COL18A1	#N/A	1.86628		HAPLN3	#N/A	1.2545
CCDC126	#N/A	#N/A		CA11	1.74663	5.2853e-52		COL1A1	#N/A	3.41397		ADM	#N/A	2.44467
CCDC80	#N/A	#N/A		CALCA	5.11121	0.000487548		COL20A1	#N/A	0.883047		ADAMTSL4	#N/A	3.85561
CCL2	#N/A	#N/A		CATSPERG	1.15299	0.0117826		COL21A1	#N/A	1.30246		ADAMTS13	#N/A	1.24505
CCL28	#N/A	#N/A		CBLN3	1.40337	2.28721e-08		COL27A1	#N/A	1.54396		IL23A	#N/A	2.81838
CD55	#N/A	#N/A		CCDC126	0.93438	3.99371e-11		COL28A1	#N/A	0.820772		VWA2	#N/A	1.40848
CEMIP	#N/A	#N/A		CCDC3	1.96033	3.44819e-18		COL4A1	#N/A	2.99483		PDGFB	#N/A	1.43241
CFB	#N/A	#N/A		CCDC80	5.4913	0		COL4A2	#N/A	2.35065		FSTL1	#N/A	3.13833
CFH	#N/A	#N/A		CCL2	1.55813	3.59976e-87		COL4A3	#N/A	4.38441		NOG	#N/A	0.905922
CFHR3	#N/A	#N/A		CCL28	0.50938	2.02851e-05		COL4A4	#N/A	4.56238		PAPLN	#N/A	4.19943
CFI	#N/A	#N/A		CD160	0.882229	0.0481353		COL4A5	#N/A	2.07362		SCUBE3	#N/A	4.92604
CGB7	#N/A	#N/A		CD6	0.898485	0.0117088		COL5A1	#N/A	1.83623		FOLR1	#N/A	1.14385
CGB8	#N/A	#N/A		CEMIP	4.32007	2.50457e-124		COL6A2	#N/A	3.45858		FSTL3	#N/A	1.51443
CHADL	#N/A	#N/A		CFB	3.3112	3.511e-14		COL8A1	#N/A	5.60133		TIMP2	#N/A	1.11816
CHI3L2	#N/A	#N/A		CFH	1.89254	1.41429e-57		COL9A2	#N/A	2.37297		PDGFD	#N/A	1.85775
CILP2	#N/A	#N/A		CFHR3	1.26296	0.0289131		COLQ	#N/A	2.11397		IGFBP4	#N/A	1.46058
CLCF1	#N/A	#N/A		CFI	2.5301	9.72369e-09		COPA	#N/A	0.24254		BGN	#N/A	3.65168
CLU	#N/A	#N/A		CGB2	4.82159	1.29493e-07		CPA4	#N/A	0.542918		ADAMTS9	#N/A	0.605313
CMA1	#N/A	#N/A		CGB3	0.792145	0.035679		CPQ	#N/A	1.21038		CILP2	#N/A	1.11136
COCH	#N/A	#N/A		CGB5	2.19134	1.82269e-10		CRISPLD2	#N/A	0.806537		EDN1	#N/A	2.39965
COL11A2	#N/A	#N/A		CHADL	1.72617	7.28194e-06		CST3	#N/A	0.216961		CXCL16	#N/A	0.692203
COL12A1	#N/A	#N/A		CHI3L1	4.72685	1.69967e-49		CTSB	#N/A	1.25956		EFNA1	#N/A	1.13201
COL17A1	#N/A	#N/A		CHI3L2	3.57904	3.97973e-10		CTSD	#N/A	1.64921		WNT5A	#N/A	2.68222
COL18A1	#N/A	#N/A		CHL1	5.36232	1.82605e-25		CXADR	#N/A	0.95297		BMP8B	#N/A	0.509819
COL1A1	#N/A	#N/A		CHRDL1	7.41068	1.971e-10		CXCL14	#N/A	5.308		VWF	#N/A	2.66142
COL20A1	#N/A	#N/A		CILP	11.8522	2.15606e-19		CXCL16	#N/A	0.692203		NECTIN4	#N/A	1.32027
COL21A1	#N/A	#N/A		CILP2	1.11136	2.42236e-06		CYB5D2	#N/A	0.591953		PRSS8	#N/A	0.859701
COL27A1	#N/A	#N/A		CLCF1	0.613236	1.19962e-13		DKK3	#N/A	0.29536		COL18A1	#N/A	1.86628
COL28A1	#N/A	#N/A		CLEC18B	4.6218	0.000123895		DNASE1	#N/A	0.481328		MMP24	#N/A	2.31032
COL3A1	#N/A	#N/A		CLEC19A	1.93525	0.00704631		DPP7	#N/A	0.762712		ST6GAL1	#N/A	2.58213
COL4A1	#N/A	#N/A		CLEC3B	6.05475	4.41899e-05		DRAXIN	#N/A	1.84714		AMTN	#N/A	4.76062
COL4A2	#N/A	#N/A		CLU	1.72267	4.60685e-102		EBI3	#N/A	1.6678		PRSS27	#N/A	1.53997
COL4A3	#N/A	#N/A		COL11A1	10.2113	2.2237e-14		EDIL3	#N/A	1.90028		HSPG2	#N/A	1.84796
COL4A4	#N/A	#N/A		COL11A2	1.30704	2.92555e-05		EDN1	#N/A	2.39965		C1QTNF3	#N/A	1.08351
COL4A5	#N/A	#N/A		COL12A1	1.92311	1.74141e-304		EDN2	#N/A	4.82746		MATN2	#N/A	4.70401
COL5A1	#N/A	#N/A		COL15A1	1.20308	0.0212796		EFEMP2	#N/A	3.33128		SCN1B	#N/A	1.14452
COL5A2	#N/A	#N/A		COL16A1	1.84186	2.00501e-56		EFNA1	#N/A	1.13201		COL28A1	#N/A	0.820772
COL6A2	#N/A	#N/A		COL18A1	1.86628	0		EFNA4	#N/A	0.889225		EDIL3	#N/A	1.90028
COL8A1	#N/A	#N/A		COL1A1	3.41397	0		EMID1	#N/A	0.974099		SFTPA2	#N/A	1.79428
COL9A2	#N/A	#N/A		COL1A2	7.6393	0		EMILIN2	#N/A	1.09168		SMPD1	#N/A	0.871883
COLEC10	#N/A	#N/A		COL20A1	0.883047	0.0449189		EPDR1	#N/A	1.67013		COL1A1	#N/A	3.41397
COLQ	#N/A	#N/A		COL21A1	1.30246	1.13503e-17		ERAP1	#N/A	0.747078		METRNL	#N/A	1.11619
COPA	#N/A	#N/A		COL22A1	2.8675	8.9646e-19		ERAP2	#N/A	0.274419		APOL1	#N/A	2.12366
CPA4	#N/A	#N/A		COL24A1	1.31204	0.00570054		F8	#N/A	0.602845		COL21A1	#N/A	1.30246
CPAMD8	#N/A	#N/A		COL26A1	4.32746	1.68501e-27		FAP	#N/A	0.860819		THBS1	#N/A	0.816533
CPQ	#N/A	#N/A		COL27A1	1.54396	9.49694e-13		FBLN2	#N/A	2.38802		MMP2	#N/A	1.90621
CRISPLD1	#N/A	#N/A		COL28A1	0.820772	0.000172212		FBN1	#N/A	1.88855		PCSK1N	#N/A	0.473448
CRISPLD2	#N/A	#N/A		COL4A1	2.99483	0		FGFR2	#N/A	0.314706		THBS3	#N/A	1.15277
CST3	#N/A	#N/A		COL4A2	2.35065	0		FGFR3	#N/A	1.414		BMP1	#N/A	1.05513
CST6	#N/A	#N/A		COL4A3	4.38441	0		FN1	#N/A	1.17403		COL8A1	#N/A	5.60133
CTHRC1	#N/A	#N/A		COL4A4	4.56238	0		FOLR1	#N/A	1.14385		TUFT1	#N/A	0.769879
CTSB	#N/A	#N/A		COL4A5	2.07362	1.29746e-137		FSTL1	#N/A	3.13833		PCDHA10	#N/A	0.595831
CTSD	#N/A	#N/A		COL5A1	1.83623	0		FSTL3	#N/A	1.51443		MEGF6	#N/A	0.658823
CXADR	#N/A	#N/A		COL6A1	3.35046	0		GAS6	#N/A	1.31069		MFGE8	#N/A	1.43091
CXCL1	#N/A	#N/A		COL6A2	3.45858	0		GDF11	#N/A	0.645311		MDK	#N/A	1.62184
CXCL10	#N/A	#N/A		COL8A1	5.60133	0		GFOD2	#N/A	0.27996		NPNT	#N/A	3.32147
CXCL11	#N/A	#N/A		COL8A2	1.1294	0.00889115		GPX3	#N/A	1.7246		TGFB2	#N/A	1.6891
CXCL14	#N/A	#N/A		COL9A2	2.37297	2.13056e-39		GREM1	#N/A	1.33826		NTN1	#N/A	1.97979
CXCL16	#N/A	#N/A		COLQ	2.11397	0.000235647		GRN	#N/A	1.56569		COLQ	#N/A	2.11397
CXCL3	#N/A	#N/A		COPA	0.24254	3.79663e-12		GSN	#N/A	0.725158		LOXL1	#N/A	3.01286
CXCL6	#N/A	#N/A		CPA4	0.542918	7.29124e-19		HABP2	#N/A	1.97109		MST1	#N/A	0.882019
CYB5D2	#N/A	#N/A		CPA5	2.44918	0.00238419		HAPLN3	#N/A	1.2545		C1QTNF6	#N/A	1.55293
DKK3	#N/A	#N/A		CPQ	1.21038	0.000317967		HBEGF	#N/A	1.93476		PDCD1LG2	#N/A	1.07894
DNASE1	#N/A	#N/A		CRHBP	3.82838	0.00397556		HLA-E	#N/A	0.773383		LUM	#N/A	3.35941
DPP7	#N/A	#N/A		CRISPLD2	0.806537	8.22367e-71		HSPG2	#N/A	1.84796		CTSB	#N/A	1.25956
DRAXIN	#N/A	#N/A		CRLF1	1.02543	6.76224e-07		HTRA1	#N/A	1.27698		FGFR3	#N/A	1.414
EBI3	#N/A	#N/A		CRTAP	0.470409	1.53671e-16		IFI35	#N/A	1.02286		SEMA3E	#N/A	2.18704
EDA	#N/A	#N/A		CSF1	1.17625	3.36178e-26		IGFBP3	#N/A	1.80136		CFB	#N/A	3.3112
EDIL3	#N/A	#N/A		CST2	2.40344	2.41086e-07		IGFBP4	#N/A	1.46058		CCDC126	#N/A	0.93438
EDN1	#N/A	#N/A		CST3	0.216961	2.31989e-05		IGFBP5	#N/A	10.7347		NID1	#N/A	1.11125
EDN2	#N/A	#N/A		CST5	4.02799	2.48824e-13		IGFBP7	#N/A	3.43329		VASN	#N/A	1.48489
EFEMP1	#N/A	#N/A		CTF1	0.988497	5.38424e-10		IGFBPL1	#N/A	1.17729		EFNA4	#N/A	0.889225
EFEMP2	#N/A	#N/A		CTSB	1.25956	5.28774e-115		IGHV3-74	#N/A	0.531604		C1RL	#N/A	1.43499
EFNA1	#N/A	#N/A		CTSD	1.64921	3.9243e-249		IL17RA	#N/A	0.518185		PROS1	#N/A	2.05925
EFNA4	#N/A	#N/A		CUTA	0.637719	1.91891e-27		IL1R1	#N/A	1.48998		CLU	#N/A	1.72267
EMID1	#N/A	#N/A		CXADR	0.95297	3.9194e-54		IL1R2	#N/A	0.855119		BTD	#N/A	1.08166
EMILIN2	#N/A	#N/A		CXCL12	4.20847	1.52342e-68		IL23A	#N/A	2.81838		ADAM12	#N/A	1.59626
EPDR1	#N/A	#N/A		CXCL14	5.308	9.55421e-06		IL32	#N/A	4.48626		EBI3	#N/A	1.6678
ERAP1	#N/A	#N/A		CXCL16	0.692203	1.24363e-29		IL4I1	#N/A	1.368		CTSD	#N/A	1.64921
ERAP2	#N/A	#N/A		CXCL17	1.23977	0.0033969		INHBA	#N/A	2.51349		CHADL	#N/A	1.72617
ERBB3	#N/A	#N/A		CYB5D2	0.591953	3.6167e-06		ITM2B	#N/A	0.228159		PON2	#N/A	1.18001
F8	#N/A	#N/A		CYTL1	0.537031	0.0300701		IZUMO4	#N/A	1.62355		F8	#N/A	0.602845
FAM177A1	#N/A	#N/A		DKK3	0.29536	2.03657e-07		KCP	#N/A	0.537903		CFH	#N/A	1.89254
FAM20C	#N/A	#N/A		DKKL1	0.814345	0.0347877		KISS1	#N/A	1.09177		IZUMO4	#N/A	1.62355
FAP	#N/A	#N/A		DNASE1	0.481328	3.64836e-05		LAMB1	#N/A	0.95146		BMP2	#N/A	0.633961
FBLN2	#N/A	#N/A		DPP7	0.762712	5.48638e-18		LAMB2	#N/A	1.54064		EFEMP2	#N/A	3.33128
FBN1	#N/A	#N/A		DRAXIN	1.84714	7.57286e-05		LAMC1	#N/A	0.0994918		HTRA1	#N/A	1.27698
FGF9	#N/A	#N/A		EBI3	1.6678	0.00300057		LCN12	#N/A	2.09545		PAM	#N/A	0.948654
FGFBP3	#N/A	#N/A		ECM1	1.23782	1.19969e-08		LGALS3BP	#N/A	0.375701		CCL28	#N/A	0.50938
FGFR2	#N/A	#N/A		ECM2	1.18585	0.0345748		LGALS9	#N/A	3.09219		SPOCK2	#N/A	1.05086
FGFR3	#N/A	#N/A		EDIL3	1.90028	5.24612e-116		LOXL1	#N/A	3.01286		GRN	#N/A	1.56569
FN1	#N/A	#N/A		EDN1	2.39965	4.36754e-89		LOXL2	#N/A	0.380359		SPARC	#N/A	4.08909
FOLR1	#N/A	#N/A		EDN2	4.82746	1.623e-176		LTBP2	#N/A	1.23908		FN1	#N/A	1.17403
FST	#N/A	#N/A		EFEMP2	3.33128	6.82075e-81		LUM	#N/A	3.35941		SPOCK1	#N/A	0.529515
FSTL1	#N/A	#N/A		EFNA1	1.13201	5.43268e-29		MAN2B2	#N/A	0.494349		TCN2	#N/A	1.85507
FSTL3	#N/A	#N/A		EFNA4	0.889225	3.7354e-06		MATN2	#N/A	4.70401		HLA-E	#N/A	0.773383
FSTL4	#N/A	#N/A		EGFL6	4.45874	0.000222781		MDK	#N/A	1.62184		COL11A2	#N/A	1.30704
GAS6	#N/A	#N/A		EGFLAM	1.88445	3.79364e-07		MEGF6	#N/A	0.658823		LAMB2	#N/A	1.54064
GDF11	#N/A	#N/A		ELN	3.48068	0.00118768		METRNL	#N/A	1.11619		VWA1	#N/A	0.544499
GDF7	#N/A	#N/A		EMC10	0.131252	0.0459405		MFGE8	#N/A	1.43091		MAN2B2	#N/A	0.494349
GDF9	#N/A	#N/A		EMID1	0.974099	0.0151409		MMP11	#N/A	3.36127		PTK7	#N/A	0.776438
GFOD2	#N/A	#N/A		EMILIN2	1.09168	6.23124e-18		MMP2	#N/A	1.90621		VASH1	#N/A	0.736339
GLDN	#N/A	#N/A		ENHO	1.96174	0.00560603		MMP24	#N/A	2.31032		TGFB3	#N/A	2.04858
GPX3	#N/A	#N/A		ENPP1	1.05926	3.50875e-10		MMP7	#N/A	3.36175		SMPDL3B	#N/A	1.19171
GREM1	#N/A	#N/A		EPDR1	1.67013	4.31051e-138		MST1	#N/A	0.882019		CA11	#N/A	1.74663
GRN	#N/A	#N/A		ERAP1	0.747078	2.05454e-13		MXRA7	#N/A	1.16496		PON3	#N/A	0.665524
GSN	#N/A	#N/A		ERAP2	0.274419	4.5901e-06		NDNF	#N/A	5.3714		FBLN2	#N/A	2.38802
HABP2	#N/A	#N/A		ERFE	0.481752	0.0305595		NECTIN4	#N/A	1.32027		SOD3	#N/A	1.77841
HAPLN3	#N/A	#N/A		F8	0.602845	5.91359e-09		NGF	#N/A	1.03034		PRSS23	#N/A	1.36408
HBEGF	#N/A	#N/A		FAP	0.860819	0.0144211		NID1	#N/A	1.11125		WNT2B	#N/A	5.54281
HLA-E	#N/A	#N/A		FBLN1	1.30854	1.40728e-42		NOG	#N/A	0.905922		IL1R1	#N/A	1.48998
HLA-G	#N/A	#N/A		FBLN2	2.38802	2.55515e-159		NPNT	#N/A	3.32147		ERAP1	#N/A	0.747078
HPX	#N/A	#N/A		FBLN5	4.60313	1.89841e-100		NPPB	#N/A	7.74719		COL27A1	#N/A	1.54396
HSD11B1L	#N/A	#N/A		FBN1	1.88855	0		NRCAM	#N/A	1.27542		GSN	#N/A	0.725158
HSPG2	#N/A	#N/A		FBN2	0.778728	6.09303e-47		NTN1	#N/A	1.97979		COL6A2	#N/A	3.45858
HTRA1	#N/A	#N/A		FCGBP	2.22711	5.59726e-06		NUCB1	#N/A	0.758346		COL9A2	#N/A	2.37297
IBSP	#N/A	#N/A		FGF1	2.6519	2.5032e-10		NXPH3	#N/A	1.81283		PAPPA	#N/A	3.70526
IFI35	#N/A	#N/A		FGF17	1.97504	6.80261e-05		OLFM2	#N/A	4.37071		APP	#N/A	0.522106
IGF1	#N/A	#N/A		FGF2	1.09096	1.48448e-44		OLFML2A	#N/A	1.70729		GPX3	#N/A	1.7246
IGF2	#N/A	#N/A		FGF5	1.25699	9.43404e-50		OLFML2B	#N/A	1.25192		DNASE1	#N/A	0.481328
IGFBP3	#N/A	#N/A		FGFR2	0.314706	0.014435		OLFML3	#N/A	2.8163		TINAGL1	#N/A	0.598837
IGFBP4	#N/A	#N/A		FGFR3	1.414	3.3034e-16		PAM	#N/A	0.948654		VWDE	#N/A	0.785719
IGFBP5	#N/A	#N/A		FLT4	1.77695	2.84105e-07		PAPLN	#N/A	4.19943		PLA1A	#N/A	2.91579
IGFBP7	#N/A	#N/A		FN1	1.17403	4.70642e-140		PAPPA	#N/A	3.70526		ADAMTS10	#N/A	4.03362
IGFBPL1	#N/A	#N/A		FOLR1	1.14385	7.06022e-18		PCDHA10	#N/A	0.595831		ADM2	#N/A	1.96224
IGHV3-74	#N/A	#N/A		FOLR3	5.17649	7.25968e-11		PCSK1N	#N/A	0.473448		VASH2	#N/A	2.87882
IGIP	#N/A	#N/A		FSTL1	3.13833	0		PCYOX1L	#N/A	0.372043		DKK3	#N/A	0.29536
IL17RA	#N/A	#N/A		FSTL3	1.51443	8.54738e-244		PDCD1LG2	#N/A	1.07894		PCYOX1L	#N/A	0.372043
IL1R1	#N/A	#N/A		FTCDNL1	1.19277	0.00010904		PDGFB	#N/A	1.43241		IL17RA	#N/A	0.518185
IL1R2	#N/A	#N/A		GAS6	1.31069	2.4925e-185		PDGFD	#N/A	1.85775		ADAMTS16	#N/A	5.90082
IL23A	#N/A	#N/A		GDF11	0.645311	9.58532e-16		PLA1A	#N/A	2.91579		APOE	#N/A	1.97421
IL32	#N/A	#N/A		GDNF	5.08802	1.41499e-06		PLA2R1	#N/A	0.790813		C3	#N/A	6.81426
IL33	#N/A	#N/A		GFOD2	0.27996	0.0208155		PON2	#N/A	1.18001		OLFML2B	#N/A	1.25192
IL36RN	#N/A	#N/A		GHR	2.68533	0.000211747		PON3	#N/A	0.665524		SPON1	#N/A	2.73159
IL4I1	#N/A	#N/A		GPX3	1.7246	5.85976e-127		PROS1	#N/A	2.05925		LGALS3BP	#N/A	0.375701
IL6	#N/A	#N/A		GPX7	1.67948	4.83454e-15		PRSS23	#N/A	1.36408		TSKU	#N/A	0.348453
IL6R	#N/A	#N/A		GREM1	1.33826	3.80629e-147		PRSS27	#N/A	1.53997		B2M	#N/A	0.704622
IL6ST	#N/A	#N/A		GRN	1.56569	3.4224e-232		PRSS8	#N/A	0.859701		ITM2B	#N/A	0.228159
IMPG2	#N/A	#N/A		GSN	0.725158	9.37828e-32		PSG5	#N/A	4.4806		CYB5D2	#N/A	0.591953
INHA	#N/A	#N/A		HABP2	1.97109	0.00407009		PSG8	#N/A	3.05278		THNSL2	#N/A	2.56648
INHBA	#N/A	#N/A		HAPLN3	1.2545	2.00519e-31		PSG9	#N/A	1.53592		CRISPLD2	#N/A	0.806537
INHBB	#N/A	#N/A		HBEGF	1.93476	6.7103e-46		PTK7	#N/A	0.776438		NUCB1	#N/A	0.758346
ISM2	#N/A	#N/A		HGFAC	1.92364	0.00910844		PTPRS	#N/A	0.40427		MXRA7	#N/A	1.16496
ITM2B	#N/A	#N/A		HHIPL1	1.26555	1.00583e-11		PVR	#N/A	0.360576		CXADR	#N/A	0.95297
IZUMO4	#N/A	#N/A		HHIPL2	3.23787	3.50085e-09		QSOX1	#N/A	0.267931		BDNF	#N/A	1.25743
KCP	#N/A	#N/A		HLA-E	0.773383	4.99679e-60		RBP4	#N/A	2.0911		COL12A1	#N/A	1.92311
KIAA0319	#N/A	#N/A		HMCN1	4.95546	3.60656e-92		SCN1B	#N/A	1.14452		LOXL2	#N/A	0.380359
KISS1	#N/A	#N/A		HMCN2	7.98799	5.59188e-53		SCPEP1	#N/A	0.489271		SMPDL3A	#N/A	0.564121
KLK10	#N/A	#N/A		HSPG2	1.84796	0		SCUBE3	#N/A	4.92604		GDF11	#N/A	0.645311
KLK3	#N/A	#N/A		HTRA1	1.27698	1.57271e-50		SECTM1	#N/A	1.58949		COL4A5	#N/A	2.07362
KLK4	#N/A	#N/A		HTRA3	1.02845	2.7578e-08		SEMA3E	#N/A	2.18704		ZBED3	#N/A	1.65963
KLK5	#N/A	#N/A		IDE	0.163829	0.0125981		SERPINE1	#N/A	2.64949		AGRN	#N/A	0.789936
KLK6	#N/A	#N/A		IFI35	1.02286	3.35608e-09		SERPING1	#N/A	3.94204		SCPEP1	#N/A	0.489271
KLK7	#N/A	#N/A		IFNAR2	1.5072	0.0012901		SFTPA2	#N/A	1.79428		CPA4	#N/A	0.542918
KLK8	#N/A	#N/A		IGFBP1	1.541	1.59311e-07		SMPD1	#N/A	0.871883		CFI	#N/A	2.5301
LAMA5	#N/A	#N/A		IGFBP2	1.57531	1.55161e-49		SMPDL3A	#N/A	0.564121		QSOX1	#N/A	0.267931
LAMB1	#N/A	#N/A		IGFBP3	1.80136	0		SMPDL3B	#N/A	1.19171		ATRN	#N/A	0.34994
LAMB2	#N/A	#N/A		IGFBP4	1.46058	1.72575e-73		SOD3	#N/A	1.77841		CLCF1	#N/A	0.613236
LAMC1	#N/A	#N/A		IGFBP5	10.7347	0		SOGA1	#N/A	0.979683		TLL1	#N/A	2.64725
LCN12	#N/A	#N/A		IGFBP7	3.43329	0		SPARC	#N/A	4.08909		NGF	#N/A	1.03034
LCN2	#N/A	#N/A		IGFBPL1	1.17729	2.2068e-16		SPOCK1	#N/A	0.529515		LAMB1	#N/A	0.95146
LGALS3	#N/A	#N/A		IGHV3-74	0.531604	0.0310802		SPOCK2	#N/A	1.05086		ERAP2	#N/A	0.274419
LGALS3BP	#N/A	#N/A		IL11	0.641547	3.27672e-32		SPON1	#N/A	2.73159		PTPRS	#N/A	0.40427
LGALS9	#N/A	#N/A		IL12A	3.13288	2.01121e-16		ST6GAL1	#N/A	2.58213		PVR	#N/A	0.360576
LIPH	#N/A	#N/A		IL15	0.949623	2.00842e-06		TCN2	#N/A	1.85507		SOGA1	#N/A	0.979683
LOXL1	#N/A	#N/A		IL16	6.12139	4.0856e-05		TGFB1	#N/A	0.468901		DPP7	#N/A	0.762712
LOXL2	#N/A	#N/A		IL17D	0.706568	0.010717		TGFB2	#N/A	1.6891		CST3	#N/A	0.216961
LPO	#N/A	#N/A		IL17RA	0.518185	1.88712e-06		TGFB3	#N/A	2.04858		COPA	#N/A	0.24254
LRG1	#N/A	#N/A		IL18BP	0.535176	0.000818234		THBS1	#N/A	0.816533		TGFB1	#N/A	0.468901
LRRC17	#N/A	#N/A		IL1R1	1.48998	1.19431e-21		THBS2	#N/A	10.0063		XYLT2	#N/A	0.447235
LTBP1	#N/A	#N/A		IL1R2	0.855119	0.0491924		THBS3	#N/A	1.15277		ALCAM	#N/A	0.345657
LTBP2	#N/A	#N/A		IL23A	2.81838	9.34845e-13		THNSL2	#N/A	2.56648
LUM	#N/A	#N/A		IL32	4.48626	9.04092e-151		THSD7A	#N/A	0.528775
MAN2B2	#N/A	#N/A		IL34	4.89783	3.41841e-06		TIMP2	#N/A	1.11816
MAPT	#N/A	#N/A		IL4I1	1.368	0.0258606		TINAGL1	#N/A	0.598837
MASP2	#N/A	#N/A		INHBA	2.51349	8.78832e-29		TLL1	#N/A	2.64725
MATN2	#N/A	#N/A		INHBE	3.33897	0.000420471		TMPRSS2	#N/A	1.10744
MATN3	#N/A	#N/A		ITIH2	1.02848	0.0109538		TNFRSF11B	#N/A	0.773297
MDK	#N/A	#N/A		ITIH3	3.75787	0.00424446		TNFRSF1B	#N/A	1.34809
MEGF6	#N/A	#N/A		ITM2B	0.228159	1.16598e-06		TNFSF10	#N/A	1.74964
METRNL	#N/A	#N/A		IZUMO4	1.62355	0.000622058		TSKU	#N/A	0.348453
MFGE8	#N/A	#N/A		JCHAIN	3.10662	0.00738557		TUFT1	#N/A	0.769879
MGAT4A	#N/A	#N/A		KCP	0.537903	0.0343807		UCN	#N/A	0.6626
MMP11	#N/A	#N/A		KISS1	1.09177	0.029562		VASH1	#N/A	0.736339
MMP12	#N/A	#N/A		LAMA3	0.465396	3.28531e-21		VASH2	#N/A	2.87882
MMP13	#N/A	#N/A		LAMB1	0.95146	5.88448e-105		VASN	#N/A	1.48489
MMP2	#N/A	#N/A		LAMB2	1.54064	4.76132e-204		VWA1	#N/A	0.544499
MMP24	#N/A	#N/A		LAMC1	0.0994918	0.0121087		VWA2	#N/A	1.40848
MMP25	#N/A	#N/A		LCAT	0.581569	0.00908192		VWA7	#N/A	0.814603
MMP7	#N/A	#N/A		LCN12	2.09545	9.86311e-06		VWCE	#N/A	1.30956
MST1	#N/A	#N/A		LDLRAD2	1.55883	0.00387398		VWDE	#N/A	0.785719
MSTN	#N/A	#N/A		LEFTY2	4.94898	0.000733713		VWF	#N/A	2.66142
MTRNR2L12	#N/A	#N/A		LGALS3BP	0.375701	1.41034e-25		WNT2B	#N/A	5.54281
MUC1	#N/A	#N/A		LGALS9	3.09219	2.06446e-87		WNT4	#N/A	1.5049
MUC16	#N/A	#N/A		LGI2	1.90104	0.000209896		WNT5A	#N/A	2.68222
MUC20	#N/A	#N/A		LGI3	0.913156	0.02738		WNT5B	#N/A	2.01751
MXRA7	#N/A	#N/A		LIF	1.04015	1.13813e-51		WNT6	#N/A	5.04398
NBL1	#N/A	#N/A		LIPG	0.171702	0.0302325		XYLT2	#N/A	0.447235
NDNF	#N/A	#N/A		LOX	5.41173	0		ZBED3	#N/A	1.65963
NECTIN4	#N/A	#N/A		LOXL1	3.01286	0
NGF	#N/A	#N/A		LOXL2	0.380359	1.95571e-19
NID1	#N/A	#N/A		LOXL4	2.85221	2.74482e-97
NOG	#N/A	#N/A		LRCOL1	1.30093	0.0214496
NOTUM	#N/A	#N/A		LTBP2	1.23908	6.10682e-121
NPNT	#N/A	#N/A		LTBP4	0.822814	1.35634e-42
NPPB	#N/A	#N/A		LUM	3.35941	1.59129e-22
NPPC	#N/A	#N/A		LUZP2	0.35285	0.0174893
NRCAM	#N/A	#N/A		LY96	1.15692	7.53403e-05
NTF4	#N/A	#N/A		MAN2B2	0.494349	4.96203e-23
NTN1	#N/A	#N/A		MANF	0.248057	0.0011744
NTN4	#N/A	#N/A		MATN2	4.70401	0
NUCB1	#N/A	#N/A		MDK	1.62184	2.69323e-237
NXPH3	#N/A	#N/A		MEGF6	0.658823	3.16617e-14
NXPH4	#N/A	#N/A		METRN	0.409446	9.00639e-06
OLFM2	#N/A	#N/A		METRNL	1.11619	1.52827e-28
OLFML2A	#N/A	#N/A		MFAP2	3.62315	5.10397e-209
OLFML2B	#N/A	#N/A		MFGE8	1.43091	4.75701e-277
OLFML3	#N/A	#N/A		MGP	2.40309	3.99352e-15
OVGP1	#N/A	#N/A		MMP11	3.36127	2.0707e-32
PAM	#N/A	#N/A		MMP16	0.865199	0.000183383
PAPLN	#N/A	#N/A		MMP19	5.74181	7.92258e-33
PAPPA	#N/A	#N/A		MMP2	1.90621	0
PCDHA10	#N/A	#N/A		MMP24	2.31032	0
PCSK1N	#N/A	#N/A		MMP7	3.36175	6.32284e-244
PCSK6	#N/A	#N/A		MST1	0.882019	0.00483821
PCYOX1L	#N/A	#N/A		MXRA7	1.16496	1.00125e-94
PDCD1LG2	#N/A	#N/A		NAPSA	2.76241	2.44977e-12
PDGFA	#N/A	#N/A		NCAM1	6.79815	2.19393e-06
PDGFB	#N/A	#N/A		NDNF	5.3714	0.000274662
PDGFD	#N/A	#N/A		NECTIN4	1.32027	1.79639e-09
PIBF1	#N/A	#N/A		NGF	1.03034	2.58188e-07
PILRA	#N/A	#N/A		NHLRC3	0.399732	0.00278152
PLA1A	#N/A	#N/A		NID1	1.11125	9.55472e-67
PLA2G10	#N/A	#N/A		NOG	0.905922	1.15403e-06
PLA2R1	#N/A	#N/A		NPNT	3.32147	1.19449e-204
PON2	#N/A	#N/A		NPPB	7.74719	6.51845e-56
PON3	#N/A	#N/A		NRCAM	1.27542	1.57161e-06
PRL	#N/A	#N/A		NRG1	0.643398	7.77183e-16
PROS1	#N/A	#N/A		NTF3	1.44747	6.4576e-10
PRSS16	#N/A	#N/A		NTN1	1.97979	0.00053639
PRSS22	#N/A	#N/A		NUCB1	0.758346	1.23957e-48
PRSS23	#N/A	#N/A		NUCB2	1.28325	1.55307e-33
PRSS27	#N/A	#N/A		NXPE3	0.98109	6.10675e-19
PRSS8	#N/A	#N/A		NXPH2	0.971667	0.000108034
PSG1	#N/A	#N/A		NXPH3	1.81283	5.00494e-08
PSG3	#N/A	#N/A		OLFM1	0.232477	0.00707213
PSG5	#N/A	#N/A		OLFM2	4.37071	1.68735e-81
PSG6	#N/A	#N/A		OLFML2A	1.70729	2.71297e-133
PSG8	#N/A	#N/A		OLFML2B	1.25192	7.78724e-05
PSG9	#N/A	#N/A		OLFML3	2.8163	4.12163e-13
PTK7	#N/A	#N/A		OTOGL	1.54969	0.0101324
PTPRS	#N/A	#N/A		PAM	0.948654	5.59109e-86
PVR	#N/A	#N/A		PAMR1	7.83178	0
PXDN	#N/A	#N/A		PAPLN	4.19943	0
QSOX1	#N/A	#N/A		PAPPA	3.70526	2.26432e-74
RBP4	#N/A	#N/A		PCDH12	0.735953	0.0102512
RNASET2	#N/A	#N/A		PCDHA10	0.595831	1.43281e-07
RSPRY1	#N/A	#N/A		PCDHA6	0.621121	1.01792e-06
SAA1	#N/A	#N/A		PCOLCE2	1.02151	8.18306e-20
SAA2	#N/A	#N/A		PCSK1N	0.473448	3.77944e-11
SCG2	#N/A	#N/A		PCSK5	1.5575	7.18617e-34
SCG5	#N/A	#N/A		PCYOX1L	0.372043	0.0068866
SCN1B	#N/A	#N/A		PDCD1LG2	1.07894	1.41387e-09
SCPEP1	#N/A	#N/A		PDGFB	1.43241	6.19262e-111
SCUBE3	#N/A	#N/A		PDGFC	0.414742	2.37497e-08
SDC1	#N/A	#N/A		PDGFD	1.85775	1.57028e-43
SDC4	#N/A	#N/A		PGLYRP3	0.478589	0.0490616
SECTM1	#N/A	#N/A		PIP	4.35607	0.00196126
SEMA3A	#N/A	#N/A		PLA1A	2.91579	3.14067e-07
SEMA3C	#N/A	#N/A		PLA2R1	0.790813	0.0013759
SEMA3E	#N/A	#N/A		PLOD3	0.214846	0.000193566
SERPINA1	#N/A	#N/A		PLTP	1.79394	0.00157697
SERPINA4	#N/A	#N/A		PM20D1	1.27461	0.0183371
SERPINA5	#N/A	#N/A		PODNL1	0.892704	0.0178998
SERPINE1	#N/A	#N/A		PON1	1.99797	0.0144681
SERPINE2	#N/A	#N/A		PON2	1.18001	4.35607e-77
SERPING1	#N/A	#N/A		PON3	0.665524	0.00163371
SERPINI1	#N/A	#N/A		POSTN	4.55955	2.42483e-05
SFTA2	#N/A	#N/A		PPIB	0.349682	9.55855e-08
SFTPA2	#N/A	#N/A		PROC	0.6508	0.000349218
SFTPD	#N/A	#N/A		PROS1	2.05925	0
SLPI	#N/A	#N/A		PRSS12	1.98545	0.00224154
SMPD1	#N/A	#N/A		PRSS23	1.36408	0
SMPDL3A	#N/A	#N/A		PRSS27	1.53997	0.000551884
SMPDL3B	#N/A	#N/A		PRSS8	0.859701	5.52222e-30
SNED1	#N/A	#N/A		PSG2	3.94915	0.000880738
SOD3	#N/A	#N/A		PSG4	3.31953	3.21531e-10
SOGA1	#N/A	#N/A		PSG5	4.4806	0
SPARC	#N/A	#N/A		PSG8	3.05278	1.03406e-21
SPARCL1	#N/A	#N/A		PSG9	1.53592	4.05904e-05
SPINK1	#N/A	#N/A		PTK7	0.776438	8.11821e-29
SPINK5	#N/A	#N/A		PTPRS	0.40427	1.93752e-13
SPINT1	#N/A	#N/A		PVR	0.360576	3.79342e-16
SPOCK1	#N/A	#N/A		QPCT	2.855	4.18075e-37
SPOCK2	#N/A	#N/A		QSOX1	0.267931	1.84144e-11
SPON1	#N/A	#N/A		R3HDML	0.621049	0.0269107
ST6GAL1	#N/A	#N/A		RBP4	2.0911	4.29864e-13
STC2	#N/A	#N/A		RNASE1	0.809841	2.16075e-11
SVBP	#N/A	#N/A		SBSN	1.44427	0.00420821
TCN1	#N/A	#N/A		SBSPON	4.61331	3.80426e-74
TCN2	#N/A	#N/A		SCGB2A1	0.673774	0.0204538
TFPI	#N/A	#N/A		SCGB2B2	1.22499	0.00825098
TFPI2	#N/A	#N/A		SCN1B	1.14452	2.42265e-14
TGFA	#N/A	#N/A		SCPEP1	0.489271	2.0519e-06
TGFB1	#N/A	#N/A		SCUBE3	4.92604	3.33846e-123
TGFB2	#N/A	#N/A		SECTM1	1.58949	7.57434e-79
TGFB3	#N/A	#N/A		SEMA3B	0.896626	4.90944e-08
THBS1	#N/A	#N/A		SEMA3E	2.18704	1.79456e-127
THBS2	#N/A	#N/A		SEMA3F	1.28458	2.99696e-28
THBS3	#N/A	#N/A		SERPINA9	5.05637	0.000530551
THNSL2	#N/A	#N/A		SERPINE1	2.64949	0
THSD4	#N/A	#N/A		SERPING1	3.94204	3.10531e-16
THSD7A	#N/A	#N/A		SFRP4	11.3147	1.02544e-17
TIMP2	#N/A	#N/A		SFTPA2	1.79428	0.00465086
TINAGL1	#N/A	#N/A		SMPD1	0.871883	3.25206e-57
TLL1	#N/A	#N/A		SMPDL3A	0.564121	6.91999e-05
TMPRSS2	#N/A	#N/A		SMPDL3B	1.19171	2.67674e-26
TNF	#N/A	#N/A		SOD3	1.77841	4.4394e-23
TNFRSF11B	#N/A	#N/A		SOGA1	0.979683	9.15128e-45
TNFRSF1A	#N/A	#N/A		SPARC	4.08909	0
TNFRSF1B	#N/A	#N/A		SPATA20	0.498551	2.03227e-10
TNFSF10	#N/A	#N/A		SPOCK1	0.529515	2.46524e-43
TNFSF13	#N/A	#N/A		SPOCK2	1.05086	2.84344e-135
TNXB	#N/A	#N/A		SPOCK3	1.51164	2.28741e-30
TSKU	#N/A	#N/A		SPON1	2.73159	2.77055e-05
TUFT1	#N/A	#N/A		SPON2	1.13309	0.00310801
TXNDC16	#N/A	#N/A		SRPX	1.13482	3.20208e-19
UCN	#N/A	#N/A		SRPX2	1.54989	4.42824e-75
ULBP2	#N/A	#N/A		SSC5D	5.30231	1.74494e-277
UTS2B	#N/A	#N/A		ST6GAL1	2.58213	9.44395e-130
VASH1	#N/A	#N/A		STC1	0.727545	4.55824e-07
VASH2	#N/A	#N/A		TCN2	1.85507	5.80805e-45
VASN	#N/A	#N/A		TGFB1	0.468901	1.09485e-15
VMO1	#N/A	#N/A		TGFB2	1.6891	1.052e-275
VWA1	#N/A	#N/A		TGFB3	2.04858	4.10007e-19
VWA2	#N/A	#N/A		TGFBI	0.603099	3.35748e-80
VWA7	#N/A	#N/A		THBS1	0.816533	4.145e-99
VWCE	#N/A	#N/A		THBS2	10.0063	6.49746e-14
VWDE	#N/A	#N/A		THBS3	1.15277	1.92335e-09
VWF	#N/A	#N/A		THNSL2	2.56648	8.04909e-05
WDR25	#N/A	#N/A		THSD7A	0.528775	0.00164768
WFDC2	#N/A	#N/A		TIMP2	1.11816	6.46701e-155
WNT2B	#N/A	#N/A		TIMP3	1.88251	0.000308411
WNT3A	#N/A	#N/A		TINAGL1	0.598837	9.74538e-46
WNT4	#N/A	#N/A		TLL1	2.64725	7.01302e-85
WNT5A	#N/A	#N/A		TLL2	2.51298	3.97601e-16
WNT5B	#N/A	#N/A		TMPRSS2	1.10744	8.07547e-07
WNT6	#N/A	#N/A		TNFAIP6	8.83302	9.04261e-11
WNT7A	#N/A	#N/A		TNFRSF11B	0.773297	0.000244859
WNT9A	#N/A	#N/A		TNFRSF1B	1.34809	0.0262721
XCL1	#N/A	#N/A		TNFRSF25	2.19382	3.19852e-19
XYLT2	#N/A	#N/A		TNFSF10	1.74964	1.9267e-117
ZBED3	#N/A	#N/A		TNFSF12	0.879377	4.68625e-05
				TSKU	0.348453	5.80772e-05
				TUFT1	0.769879	1.13296e-56
				UCN	0.6626	0.0203843
				VASH1	0.736339	0.000760859
				VASH2	2.87882	2.23405e-56
				VASN	1.48489	8.23656e-167
				VSTM2L	0.404786	7.68256e-06
				VSTM4	8.97357	3.69545e-11
				VWA1	0.544499	7.08962e-17
				VWA2	1.40848	4.40459e-28
				VWA7	0.814603	0.0192612
				VWCE	1.30956	0.0292805
				VWDE	0.785719	1.53228e-15
				VWF	2.66142	1.94143e-05
				WNT10A	1.49988	1.36558e-06
				WNT11	1.76102	0.000573939
				WNT2	3.02415	0.000395864
				WNT2B	5.54281	1.56232e-106
				WNT3	0.446724	0.00234346
				WNT4	1.5049	1.37977e-05
				WNT5A	2.68222	1.09501e-212
				WNT5B	2.01751	1.57638e-86
				WNT6	5.04398	2.10393e-08
				XYLT1	0.761913	0.0383973
				XYLT2	0.447235	3.48451e-06
				ZBED3	1.65963	7.34284e-24

### Sheet: Shared YAP-secretome 827&4006
Shared, p<0.05	Gene description	Literature on monocytes & macrophages
IGFBP5	Insulin like growth factor binding protein 5	DOI: 10.2353/ajpath.2006.060501, https://doi.org/10.1165/rcmb.2008-0211OC
PSG8	Pregnancy specific beta-1-glycoprotein 8	DOI: 10.1111/aji.12089, DOI: 10.1111/j.8755-8920.2001.450403.x
PSG5	Pregnancy specific beta-1-glycoprotein 5	DOI: 10.1111/aji.12089, DOI: 10.1111/j.8755-8920.2001.450403.x
SERPINE1	Serpin family E member 1	doi: 10.1016/j.celrep.2018.10.082, PMID: 33432417
NPPB	Natriuretic peptide B	https://doi.org/10.1038/srep40789
PSG9	Pregnancy specific beta-1-glycoprotein 9	DOI: 10.1111/aji.12089, DOI: 10.1111/j.8755-8920.2001.450403.x
ABI3BP	ABI family member 3 binding protein	PMID: 37197424
CEMIP	Cell migration inducing hyaluronidase 1	https://doi.org/10.1016/j.brainres.2021.147490
KISS1	KiSS-1 metastasis suppressor
EDN2	Endothelin 2	https://doi.org/10.1002/1521-4141(200209)32:9<2393::AID-IMMU2393>3.0.CO;2-4
OLFML2A	Olfactomedin like 2A
COL4A1	Collagen type IV alpha 1 chain
ANOS1	Anosmin 1
GAS6	Growth arrest specific 6	DOI: 10.1016/j.oraloncology.2015.04.004
IGFBPL1	Insulin like growth factor binding protein like 1
CCDC80	Coiled-coil domain containing 80
IGFBP3	Insulin like growth factor binding protein 3	DOI: 10.2353/ajpath.2006.060501
HBEGF	Heparin binding EGF like growth factor	DOI: 10.1016/j.jss.2015.03.023
COL4A2	Collagen type IV alpha 2 chain
INHBA	Inhibin subunit beta A	https://doi.org/10.1182/blood-2010-09-306993
ADAMTSL4	ADAMTS like 4
IL23A	Interleukin 23 subunit alpha	* doi: 10.1007/s13238-018-0505-z
PDGFB	Platelet derived growth factor subunit B	https://doi.org/10.1089/jir.2018.0113
FSTL1	Follistatin like 1	* DOI: 10.1016/j.intimp.2020.106456
FSTL3	Follistatin like 3	DOI: 10.2147/OTT.S314561
EDN1	Endothelin 1	https://doi.org/10.1371/journal.pone.0166433
WNT5A	Wnt family member 5A	DOI:https://doi.org/10.1074/jbc.RA118.005457, https://doi.org/10.1186/s12964-020-00557-2
MATN2	Matrilin 2
COL8A1	Collagen type VIII alpha 1 chain
TUFT1	Tuftelin 1
TGFB2	Transforming growth factor beta 2	doi: 10.18632/oncotarget.10561, https://doi.org/10.1186/1471-2172-13-31
PDCD1LG2	Programmed cell death 1 ligand 2
SEMA3E	Semaphorin 3E	https://doi.org/10.1016/j.cmet.2013.09.001
SPARC	Secreted protein acidic and cysteine rich	DOI: 10.1152/ajpcell.00402.2014, doi:10.7150/jca.39651
FGFR2	Fibroblast growth factor receptor 2
TINAGL1	Tubulointerstitial nephritis antigen like 1
DKK3	Dickkopf WNT signaling pathway inhibitor 3	https://doi.org/10.3389/fimmu.2015.00645
MXRA7	Matrix remodeling associated 7
BDNF	Brain derived neurotrophic factor	DOI: 10.1016/j.cellsig.2020.109569, DOI: 10.1007/s10571-015-0182-x, DOI: 10.1111/imm.13581
COL12A1	Collagen type XII alpha 1 chain
LOXL2	Lysyl oxidase like 2
AGRN	Agrin
CPA4	Carboxypeptidase A4
NGF	Nerve growth factor	https://doi.org/10.1111/j.1365-2249.2007.03578.x, PMID: 26198923
PVR	PVR cell adhesion molecule

### Sheet: Sheet2
ABI3BP	COL12A1	EDN2	IGFBP5	MXRA7	PSG8	TINAGL1
ADAMTSL4	COL4A1	FGFR2	IGFBPL1	NGF	PSG9	TUFT1
AGRN	COL4A2	FSTL1	IL23A	NPPB	PVR	WNT5A
ANOS1	COL8A1	FSTL3	INHBA	OLFML2A	SEMA3E
BDNF	CPA4	GAS6	KISS1	PDCD1LG2	SERPINE1
CCDC80	DKK3	HBEGF	LOXL2	PDGFB	SPARC
CEMIP	EDN1	IGFBP3	MATN2	PSG5	TGFB2
